# Expression of LTR and LINE1 transposable elements defines atypical teratoid/rhabdoid tumor subtypes

**DOI:** 10.1101/2025.05.13.653713

**Authors:** Martin V. Hamann, Shweta Godbole, Maisha Adiba, Sabrina M. Leddy, Jelena Navolić, Ghazaleh Tabatabai, Daniel J. Merk, Ulrike C. Lange, Julia E. Neumann

**Affiliations:** Leibniz Institute of Virology (LIV), Hamburg, Germany; Center for Molecular Neurobiology (ZMNH), University Medical Center Hamburg–Eppendorf, Hamburg, Germany; Department of Molecular Biology and Genetics, Cornell University, Ithaca, NY, USA; Department of Neurology and Interdisciplinary Neuro-Oncology, Hertie Institute for Clinical Brain Research, University Hospital Tübingen, Eberhard Karls University, Tübingen, Germany; Institute for Infection Research and Vaccine Development, University Medical Center Hamburg–Eppendorf, Hamburg, Germany; Institute of Neuropathology, University Medical Center Hamburg–Eppendorf, Hamburg, Germany

**Keywords:** transposable elements, atypical teratoid/rhabdoid tumors (ATRTs), DNA methylation data, LINE1, LTR elements, transcriptome

## Abstract

Atypical teratoid rhabdoid tumors (ATRTs) are aggressive central nervous system tumors mainly affecting young children. Extensive molecular characterization based on gene expression and DNA methylation patterns has solidly established three major ATRT subtypes (MYC, SHH and TYR), which show distinct clinical features, setting the basis for more effective, targeted treatment regimens. Transcriptional activity of transposable elements (TEs), like LINE1s and LTRs, is tightly linked with human cancers as a direct consequence of lifting epigenetic repression over TEs. The sole recurrent biallelic loss-of-function mutation in *SMARCB1* in ATRTs, a core component of the SWI/SNF chromatin remodeling complex, raises the question of how TE transcription contributes to ATRT development.

Here, we comprehensively investigate the transcriptional profiles of 1.9M LINE1 and LTR elements across ATRT subtypes in primary human samples. We find TE transcription profiles are unique, allowing sample stratification into ATRT subtypes. The TE activity signature in ATRT-MYC subtype is unique, setting these tumors apart from SHH and TYR ATRTs. More specifically, ATRT-MYC shows broadly reduced transcript levels of LINE1 and ERVL-MaLR subfamilies. ATRT-MYC is also unique in having significantly less LTR and LINE1 loci with bidirectional promoter activity. Furthermore, we identify 849 differentially transcribed TEs in primary samples, which are predictive towards established ATRT-SHH and-MYC cell line models.

In summary, including TE transcription profiles into the molecular characterization of ATRTs might reveal new tumor vulnerabilities leading to novel therapeutic interventions, such as immunotherapy.
