## Supplemental tables 1-3 for "Expression of LTR and LINE1 transposable elements defines atypical teratoid/rhabdoid tumor subtypes": Supplementary Table 3 overlap.DE.TEs.primary.cell.lines_250414.xlsx

### Sheet: Sheet1
ERV	baseMean.primary	log2FoldChange.primary	lfcSE.primary	stat.primary	pvalue.primary	padj.primary	baseMean.cell.line	log2FoldChange.cell.line	lfcSE.cell.line	stat.cell.line	pvalue.cell.line	padj.cell.line	chromosome	start	end	strand	subfamily	family	class
L1MB1_3end_5p17.04	50.7286	-8.84662	1.69776	-5.21076	1.88071e-07	0.000458278	7.03341	-7.08192	1.37433	-5.15298	2.56375e-07	6.15593e-05	chr5	91168655	91169265	-	L1MB1_3end	L1	LINE
L1M2_orf2_6p15.17	86.2859	-8.46673	1.51603	-5.5848	2.33971e-08	0.000162892	6.82069	-7.03785	1.38489	-5.08189	3.73703e-07	8.51931e-05	chr6	98850253	98851577	+	L1M2_orf2	L1	LINE
L1PA6_3end_14p3.30	50.0817	-8.29314	1.66117	-4.99234	5.96529e-07	0.00126398	155.773	22.1374	3.53397	6.26416	3.7485e-10	2.71334e-07	chr14	28586799	28587687	+	L1PA6_3end	L1	LINE
HUERS-P3_7p15.38	26.0412	-7.98324	1.54424	-5.1697	2.34469e-07	0.000519397	3.24671	-5.59733	1.42405	-3.93059	8.47389e-05	0.00793513	chr7	64621881	64622810	+	HUERS-P3	ERV1	LTR
HUERS-P3_7p15.38.2	26.0412	-7.98324	1.54424	-5.1697	2.34469e-07	0.000519397	2.61506	-5.65603	1.66981	-3.38722	0.00070605	0.037745	chr7	64623661	64623950	+	HUERS-P3	ERV1	LTR
L1M5_orf2_15p35.23	22.1741	-7.82943	1.458	-5.36998	7.87443e-08	0.000319797	38.8897	-4.88661	0.625198	-7.8161	5.44861e-15	1.74298e-11	chr15	23568527	23568924	+	L1M5_orf2	L1	LINE
L1PA4_3end_15p3.08	37.1674	-7.82147	1.41373	-5.53249	3.15714e-08	0.000177821	14.9428	-8.16888	1.30781	-6.24624	4.20464e-10	2.95718e-07	chr15	23486140	23486479	-	L1PA4_3end	L1	LINE
LTR78_1p38.71	23.0243	-7.66429	1.38348	-5.53988	3.02686e-08	0.000177821	19.581	-8.55891	1.2896	-6.63687	3.20404e-11	3.87481e-08	chr1	166911062	166911456	-	LTR78	ERV1	LTR
L1MD_orf2_2p21.43	47.9075	-7.40919	1.7543	-4.22345	2.40588e-05	0.0126172	8.55487	-7.36467	1.35756	-5.42494	5.79741e-08	1.58815e-05	chr2	222262608	222263378	+	L1MD_orf2	L1	LINE
L1M2_orf2_17p12.19	17.4949	-7.35164	1.48144	-4.96251	6.95897e-07	0.00140534	39.0088	-6.44104	0.790176	-8.1514	3.59747e-16	1.37211e-12	chr17	6112228	6113751	+	L1M2_orf2	L1	LINE
MER21C_1p28.83	24.031	-7.33903	1.3423	-5.46749	4.56456e-08	0.000222452	5.38225	-6.69638	1.43118	-4.67894	2.88363e-06	0.000481415	chr1	166897429	166898061	+	MER21C	ERVL	LTR
L1ME1_3end_15p35.96	13.8597	-7.16241	1.48025	-4.83864	1.30734e-06	0.00202262	3.14743	-5.92357	1.72099	-3.44196	0.000577505	0.0330464	chr15	23489062	23489795	+	L1ME1_3end	L1	LINE
MER41-int_15p24.18	12.7407	-7.03123	1.45806	-4.82232	1.41899e-06	0.00206429	2.4004	-5.53181	1.641	-3.37101	0.000748934	0.0391924	chr15	23506140	23507534	-	MER41-int	ERV1	LTR
MLT1A_1p20.09	56.2675	-7.03051	1.19854	-5.86588	4.46768e-09	7.25767e-05	21.3256	-8.68201	1.2802	-6.78176	1.18723e-11	1.78386e-08	chr1	166908140	166908506	-	MLT1A	ERVL-MaLR	LTR
MLT1K_3p34.74	21.6159	-7.02456	1.85125	-3.79449	0.00014795	0.0373589	6.62503	-6.99556	1.44453	-4.84278	1.28032e-06	0.000245582	chr3	129013298	129013699	-	MLT1K	ERVL-MaLR	LTR
L1M5_orf2_7p31.94	13.5783	-7.00801	1.52877	-4.58408	4.55985e-06	0.00453515	20.3617	-5.09693	1.00747	-5.05913	4.21163e-07	9.47064e-05	chr7	35084500	35086294	-	L1M5_orf2	L1	LINE
L1M5_orf2_15p32.48	12.2306	-6.98024	1.64291	-4.24869	2.1502e-05	0.0115789	12.0077	-7.85365	1.3183	-5.9574	2.56281e-09	1.11958e-06	chr15	23564064	23564432	-	L1M5_orf2	L1	LINE
MLT1C2_6p25.42	34.354	-6.8282	1.53806	-4.43948	9.01777e-06	0.00722936	22.5709	-8.43767	1.1778	-7.16392	7.84021e-13	1.55498e-09	chr6	122782210	122782480	-	MLT1C2	ERVL-MaLR	LTR
L1MEd_5end_1p31.01	14.2951	-6.80616	1.40903	-4.8304	1.36261e-06	0.00204327	23.4996	-8.82222	1.27577	-6.91522	4.67141e-12	8.27232e-09	chr1	166911474	166912533	+	L1MEd_5end	L1	LINE
MST-int_15p21.79	25.3594	-6.79018	1.43646	-4.72704	2.27821e-06	0.00288383	24.7531	-1.69241	0.478815	-3.53458	0.000408418	0.0260461	chr15	23574016	23575498	+	MST-int	ERVL-MaLR	LTR
MLT1A_17p23.04	10.1371	-6.46274	1.52525	-4.23717	2.2635e-05	0.0120777	15.3596	-6.902	1.10454	-6.24878	4.13677e-10	2.93022e-07	chr17	6118836	6119204	-	MLT1A	ERVL-MaLR	LTR
L1MC3_3end_14p24.65	45.3671	-6.38676	1.43369	-4.45477	8.39817e-06	0.00687867	179.302	23.5816	3.53395	6.67287	2.50856e-11	3.14895e-08	chr14	28599507	28601056	-	L1MC3_3end	L1	LINE
LTR5_Hs_22p0.74	14.8559	-6.36349	1.70868	-3.72421	0.000195929	0.0439011	12.6096	-6.93106	1.37562	-5.03851	4.69181e-07	0.000103856	chr22	18946885	18947848	+	LTR5_Hs	ERVK	LTR
MER34_1p34.48	58.7035	-6.20621	1.09041	-5.69163	1.25834e-08	0.000136277	8.16226	-6.95979	1.22743	-5.67023	1.42603e-08	4.69819e-06	chr1	166895624	166896152	-	MER34	ERV1	LTR
MLT1A0_2p16.69	26.5048	-6.08698	1.51802	-4.00981	6.07679e-05	0.0226934	17.252	-7.06125	1.27753	-5.52725	3.2529e-08	9.68709e-06	chr2	222354518	222354878	-	MLT1A0	ERVL-MaLR	LTR
MLT1G1_22p33.55	28.9027	-6.06794	1.14342	-5.30685	1.11538e-07	0.000347229	74.6947	-3.22623	0.794863	-4.05885	4.93146e-05	0.00519149	chr22	18920870	18921078	+	MLT1G1	ERVL-MaLR	LTR
L1M5_orf2_15p27.47	6.31181	-6.02466	1.5509	-3.88463	0.000102485	0.0291228	10.8958	-7.04543	1.14219	-6.16837	6.89973e-10	4.38606e-07	chr15	23563654	23563986	-	L1M5_orf2	L1	LINE
LTR25-int_15p13.37.1	5.87138	-5.92613	1.54507	-3.8355	0.000125309	0.0336522	3.23073	-5.96115	1.73655	-3.43275	0.000597502	0.0338775	chr15	23508205	23509878	-	LTR25-int	ERV1	LTR
L1MA4_3end_1p16.26	17.9206	-5.90619	1.35657	-4.35377	1.33817e-05	0.00933777	5.28043	-6.31665	1.28369	-4.92069	8.62379e-07	0.000174174	chr1	56490998	56491289	-	L1MA4_3end	L1	LINE
L1M4_orf2_15p30.65	5.71655	-5.88281	1.53641	-3.82893	0.0001287	0.0341806	2.54555	-5.23686	1.51178	-3.46403	0.000532139	0.0312808	chr15	23488164	23488602	+	L1M4_orf2	L1	LINE
MLT1B_2p13.94	31.5599	-5.78559	1.44423	-4.00599	6.17574e-05	0.0229749	14.2693	-5.45358	1.14338	-4.7697	1.84499e-06	0.000332658	chr2	222354994	222355379	-	MLT1B	ERVL-MaLR	LTR
MER77B_1p33.23	14.3552	-5.73832	1.38643	-4.13891	3.48963e-05	0.01582	4.45824	-6.07193	1.33149	-4.56027	5.10891e-06	0.000791763	chr1	166897323	166897946	+	MER77B	ERVL	LTR
MLT1D_1p23.38	9.43497	-5.69023	1.44184	-3.94652	7.92969e-05	0.0267588	9.14296	-7.46055	1.35039	-5.52475	3.29956e-08	9.76175e-06	chr1	56493707	56494136	+	MLT1D	ERVL-MaLR	LTR
MLT1D_15p22.66	98.6244	-5.37566	1.0828	-4.96459	6.88462e-07	0.00140534	5.41815	-4.95092	1.21521	-4.07414	4.61845e-05	0.00490362	chr15	93046041	93046515	+	MLT1D	ERVL-MaLR	LTR
L1MA5_3end_17p12.86	17.2081	-5.30766	1.34462	-3.94732	7.90304e-05	0.0267588	29.1344	-7.83925	1.06702	-7.34687	2.02898e-13	4.5729e-10	chr17	6113610	6114655	+	L1MA5_3end	L1	LINE
LTR16A1_12p33.70	29.057	-5.29909	1.072	-4.94316	7.68645e-07	0.00141357	26.2246	-3.23887	0.84139	-3.84943	0.000118393	0.0101827	chr12	120347807	120348105	+	LTR16A1	ERVL	LTR
HERVK_22p0.89	71.3006	-5.18137	1.32878	-3.89935	9.64497e-05	0.029015	15.6624	-8.23678	1.44135	-5.71461	1.09955e-08	3.71974e-06	chr22	18945174	18946789	+	HERVK	ERVK	LTR
MSTC_11p17.50	42.8232	-4.90494	1.16942	-4.19434	2.73667e-05	0.0136092	43.2967	-2.69332	0.565741	-4.76068	1.92939e-06	0.000345988	chr11	63572370	63572713	+	MSTC	ERVL-MaLR	LTR
LTR8_4p14.19	38.0399	-4.34612	1.05496	-4.11969	3.79383e-05	0.0164959	11.9097	-7.17895	1.18058	-6.08088	1.19526e-09	6.73469e-07	chr4	133196110	133196846	-	LTR8	ERV1	LTR
ERV3-16A3_I_7p32.84	38.0549	-4.31532	1.08157	-3.98985	6.6115e-05	0.0243176	4.20931	-6.34105	1.46497	-4.32845	1.50162e-05	0.00195678	chr7	137207664	137208872	-	ERV3-16A3_I	ERVL	LTR
LTR12D_19p12.76	81.3099	-4.24161	0.921267	-4.60411	4.14237e-06	0.00438301	5.02365	-4.37293	1.14449	-3.82084	0.000132998	0.01113	chr19	40770942	40771710	-	LTR12D	ERV1	LTR
L1PB4_3end_10p10.32	953.505	-4.21453	0.78961	-5.33749	9.42437e-08	0.000347229	294.865	-2.6885	0.801317	-3.3551	0.000793363	0.0406171	chr10	15076930	15077600	+	L1PB4_3end	L1	LINE
MLT1K_17p43.62	734.284	-4.14599	0.96132	-4.31281	1.6119e-05	0.00980601	411.188	-6.55483	0.421288	-15.559	1.3817e-54	1.37019e-49	chr17	6124032	6124460	+	MLT1K	ERVL-MaLR	LTR
L1MC1_3end_14p16.20	92.9145	-4.14568	0.987955	-4.19623	2.71398e-05	0.0135656	29.5481	-8.17676	1.13736	-7.18924	6.51529e-13	1.31858e-09	chr14	91781273	91781575	+	L1MC1_3end	L1	LINE
MLT1G3_22p28.61	48.2251	-4.01697	0.814107	-4.9342	8.04792e-07	0.00142786	85.2712	-3.75063	0.865406	-4.33396	1.46452e-05	0.00192361	chr22	18920649	18920872	+	MLT1G3	ERVL-MaLR	LTR
LTR26_1p33.07	27.0927	-3.87722	0.929015	-4.17347	2.99995e-05	0.0145474	59.8869	7.78315	1.9908	3.90955	9.24681e-05	0.00841088	chr1	78643356	78643612	-	LTR26	ERV1	LTR
L1MD_orf2_8p19.62	88.2139	-3.61304	0.886901	-4.07378	4.62567e-05	0.0183317	20.2311	-3.67446	1.06136	-3.46205	0.000536086	0.0314569	chr8	66474567	66476151	-	L1MD_orf2	L1	LINE
MLT1J-int_4p39.28	17.6816	-3.52177	0.944217	-3.72983	0.000191606	0.0433309	4.43264	-4.17328	1.24078	-3.36345	0.000769757	0.0398207	chr4	133096720	133097731	-	MLT1J-int	ERVL-MaLR	LTR
L1P1_5end_4p3.76.1	29.9896	-3.32759	0.844797	-3.93892	8.18498e-05	0.0270435	16.0672	3.159	0.848664	3.72232	0.000197397	0.0149887	chr4	123721385	123723648	+	L1P1_5end	L1	LINE
MER34B_7p17.14	29.8892	3.27333	0.837775	3.90717	9.33839e-05	0.0283552	7.10795	-3.88495	0.852801	-4.55552	5.22568e-06	0.000805933	chr7	150362600	150363107	-	MER34B	ERV1	LTR
MER39_18p15.37	32.7634	5.49481	1.38629	3.9637	7.37984e-05	0.0256895	23.265	20.7337	3.53499	5.86528	4.48366e-09	1.72338e-06	chr18	3896603	3897214	+	MER39	ERV1	LTR
